# Ligify: Automated genome mining for ligand-inducible transcription factors

**DOI:** 10.1101/2024.02.20.581298

**Authors:** Simon d’Oelsnitz, Andrew D. Ellington, David J. Ross

## Abstract

Prokaryotic transcription factors can be repurposed into biosensors for the ligand-inducible control of gene expression, but the landscape of chemical ligands for which biosensors exist is extremely limited. To expand this landscape, we developed Ligify, a web application that leverages information in enzyme reaction databases to predict transcription factors that may be responsive to user-defined chemicals. Candidate transcription factors are then incorporated into automatically generated plasmid sequences that are designed to express GFP in response to the target chemical. Our benchmarking analyses demonstrated that Ligify correctly predicted 31/100 previously validated biosensors, and highlighted strategies for further improvement. We then used Ligify to build a panel of genetic circuits that could induce a 47-fold, 5-fold, 9-fold, and 27-fold change in fluorescence in response to D-ribose, L-sorbose, isoeugenol, and 4-vinylphenol, respectively. Ligify should enhance the ability of researchers to quickly develop biosensors for an expanded range of chemicals, and is publicly available at https://ligify.streamlit.app.
