## Supplementary Dataset for "Ligify: Automated genome mining for ligand-inducible transcription factors"

### Sheet: Sheet1
Chemical name	SMILES	KEGG Code	Biosensor RefSeq	Biosensor alias	Literature reference	Ligify prediction outcome	Ligify failure mode group	Ligify failure details	TFBMiner prediction outcome	TFBMiner failure mode group	TFBMiner failure details	Ligify parameters		Max reactions	Max genes	Lineage filter	Max operons
β-l-arabinose	O[C@H]1CO[C@H](O)[C@H](O)[C@H]1O	C00259	NP_414606.1	AraC	10.1073/pnas.77.6.3346	Yes	N/A		Yes	N/A		Default parameters		20	20	Family	20
benzoate	[O-]C(=O)c1ccccc1	C00180	WP_004925500.1	BenM	10.1128/JB.180.9.2493-2501	Yes	N/A		Yes	N/A		Default parameters		20	20	Family	20
acrylate	[O-]C(=O)C=C	C00511	WP_011336736.1	AcuR	10.1371/journal.pone.0015972	Yes	N/A		No	Gene organization doesn't fit model	Convergent expression	Default parameters		20	20	Family	20
choline	C[N+](C)(C)CCO	C00114	NP_414847.3	BetI	10.1128/jb.178.6.1663-1670	Yes	N/A		No	Gene organization doesn't fit model	Convergent expression	Default parameters		20	20	Family	20
d-xylose	O[C@@H]1COC(O)[C@H](O)[C@H]1O	C00181	NP_418026.1	XylR	10.1093/nar/gks1207	Yes	N/A		Yes	N/A		Default parameters		20	20	Family	20
Uracil	O=c1cc[nH]c(=O)[nH]1	C00106	NP_415533.1	RutR	10.1093/nar/gkq385	Yes	N/A		Yes	N/A		Default parameters		20	20	Family	20
Resorcinol	Oc1cccc(O)c1	C01751	WP_011014162.1	RolR	10.1128/AEM.01304-12	Yes	N/A		Yes	N/A		Default parameters		20	20	Family	20
Cyanuric acid	Oc1nc(O)nc(O)n1	C06554	NP_862536.1	AtzR	10.1111/j.1365-2958.2007.05927.x	Yes	N/A		No	Information not in database	Protein not in KEGG	Default parameters		20	20	Family	20
L-Rhamnose	C[C@@H]1OC(O)[C@H](O)[C@H](O)[C@H]1O	C00507	NP_418342.2	RhaR	10.1016/0022-2836(90)90003-5	Yes	N/A		No	Other	Associated with linear, not cyclic	Default parameters		20	20	Family	20
Urea	NC(N)=O	C00086	WP_012368846.1	UreR	10.1046/j.1365-2958.1999.01283.x	Yes	N/A		No	Information not in database	Protein not in KEGG	Default parameters		20	20	Family	20
D-Psicose	OC[C@@H](O)[C@@H](O)[C@@H](O)C(=O)CO	C06468	WP_010974118.1	PsiR	10.1093/synbio/ysz028	Yes	N/A		Yes	N/A		Default parameters		20	20	Family	20
D-Ribose	OC[C@H]1OC(O)[C@H](O)[C@@H]1O	C00121	NP_418209.1	RbsR	10.1002/pro.5560010701	Yes	N/A		No	Gene organization doesn't fit model	Convergent expression	Default parameters		20	20	Family	20
Lactose	OC[C@H]1O[C@@H](O[C@H]2[C@H](O)[C@@H](O)C(O)O[C@@H]2CO)[C@H](O)[C@@H](O)[C@H]1O	C00243	NP_414879.3	LacI	10.1073/pnas.56.6.1891	Yes	N/A		No	Gene organization doesn't fit model	Convergent expression	Default parameters		20	20	Family	20
D-Galactonate	OC[C@@H](O)[C@H](O)[C@H](O)[C@@H](O)C([O-])=O	C00880	WP_000174305.1	DgoR	10.1128/JB.00281-18	Yes	N/A		No	Gene organization doesn't fit model	Convergent expression	Default parameters		20	20	Family	20
L-Arabinose	O[C@H]1COC(O)[C@H](O)[C@H]1O	C00259	NP_391277.1	AraR	10.1046/j.1365-2958.1999.01484.x	Yes	N/A		No	Information not in database	Reaction not annotated	Default parameters		20	20	Family	20
3,4-Dihydroxybenzoate	C(=O)(C1=CC(=C(C=C1)O)O)[O-]	C00230	AAC37157.1	PcaU	10.1038/s41589-018-0168-3	Yes	N/A		No	Gene organization doesn't fit model	gene organization does not match the required model	Default parameters		20	20	Family	20
Terephthalate	[O-]C(=O)c1ccc(cc1)C([O-])=O	C06337	BAE47075.1	TphR	10.1128/AEM.00742-10	Yes	N/A		No	Information not in database	Protein not in KEGG	Default parameters		20	20	Family	20
Homogentisate	Oc1ccc(O)c(CC([O-])=O)c1	C00544	NP_746731.1	HmgR	10.1128/JB.186.15.5062-5077.2004	Yes	N/A		Yes	N/A		Default parameters		20	20	Family	20
Erythritol	OC[C@H](O)[C@H](O)CO	C00503	WP_002965779.1	EryD	10.1016/j.ymben.2020.03.006	Yes	N/A		No	Gene organization doesn't fit model	Convergent expression	Default parameters		20	20	Family	20
L-Rhamnulose-1-phosphate	C[C@H](O)[C@H](O)[C@@H](O)C(=O)COP(O)(O)=O	C01131	WP_009968057.1	BsRhaR	10.1128/JB.00856-15	Yes	N/A		No	Gene organization doesn't fit model	Convergent expression	Default parameters		20	20	Family	20
2,6-Dihydroxybenzoate	C1=CC(=C(C(=C1)O)C([O-])=O)O	C21298	WP_011594778.1	TsdR	10.1128/aem.02422-15	Yes	N/A		Yes	N/A		Default parameters		20	20	Family	20
glutarate	OC(=O)CCCC([O-])=O	C00489	NP_745052.1	CsiR	10.1128/mBio.01570-19	Yes	N/A		Yes	N/A		Expanded parameters		100	100	None	100
Quercetin	OC1=CC(O)=C2C(OC(=C(O)C2=O)C2=CC(O)=C(O)C=C2)=C1	C00389	WP_003227022.1	QdoR	10.1128/JB.00079-07	Yes	N/A		No	Gene organization doesn't fit model	Convergent expression	Default parameters		20	20	Family	20
l-kynurenine	Nc1ccccc1C(=O)C[C@H]([NH3+])C([O-])=O	C00328	WP_010813722.1	KynR	10.1038/s41467-020-14941-6	Yes	N/A		Yes	N/A		Expanded parameters		100	100	None	100
putrescine	[NH3+]CCCC[NH3+]	C00134	WP_001278727.1	PuuR	10.1074/jbc.M411114200	Yes	N/A		No	Gene organization doesn't fit model	gene organization does not match the required model	Expanded parameters 2		100	100	Family	100
Glyoxylate	[H]C(=O)C([O-])=O	C00048	NP_415039.1	AllR	10.1016/j.jmb.2006.02.034	Yes	N/A		No	Gene organization doesn't fit model	Convergent expression	Expanded parameters 2		100	100	Family	100
l-phenylalanine	[NH3+][C@@H](Cc1ccccc1)C([O-])=O	C00079	WP_010811303.1	PhhR	10.1038/s41467-020-14941-6	Yes	N/A		Yes	N/A		Expanded parameters 3		100	500	Family	300
l-phenylalanine	[NH3+][C@@H](Cc1ccccc1)C([O-])=O	C00079	WP_003114242.1	PhhR	10.1046/j.1365-2958.1996.00131.x	Yes	N/A		Yes	N/A		Expanded parameters 3		100	500	Family	300
d-xylose	O[C@@H]1CO[C@H](O)[C@H](O)[C@H]1O	C00181	WP_013056567.1	XylR	10.1007/BF00245346	Yes	N/A		Yes	N/A		Expanded parameters 4		100	500	None	1000
Pyruvate	CC(=O)C([O-])=O	C00022	NP_414655.1	PdhR	10.1128/JB.00229-07	Yes	N/A		No	Gene organization doesn't fit model	Convergent expression	Expanded parameters 4		100	1000	None	1000
sn-glycerol-3-phosphate	OC[C@@H](O)COP([O-])([O-])=O	C00093	WP_011731512.1	GylR	10.1128/jb.00511-19	Yes	N/A		Yes	N/A		Expanded parameters 4		100	1000	None	1000
l-arginine	N[C@@H](CCCNC(N)=N)C(O)=O	C00062	WP_003183369.1	ArgR	10.1128/JB.180.24.6468-6475.1998	No	Information not in database	Reaction not annotated in RHEA	Yes	N/A		Default parameters		20	20	Family	20
benzoate	[O-]C(=O)c1ccccc1	C00180	WP_010811734.1	BenM	10.1038/s41467-020-14941-6	No	Information not in database	Reaction not annotated in RHEA	Yes	N/A		Default parameters		20	20	Family	20
phenylglyoxylate	[O-]C(=O)C(=O)c1ccccc1	C02137	WP_011614884.1	PhgR	10.1038/s41467-020-14941-6	No	Information not in database	Reaction not annotated in RHEA	Yes	N/A		Default parameters		20	20	Family	20
salicylate	Oc1ccccc1C([O-])=O	C00805	WP_011615200.1	NahR	10.1038/s41467-020-14941-6	No	Information not in database	Reaction not annotated in RHEA	Yes	N/A		Default parameters		20	20	Family	20
tartrate	O[C@H]([C@@H](O)C([O-])=O)C([O-])=O	C00898	WP_010810611.1	TtdR	10.1038/s41467-020-14941-6	No	Information not in database	Reaction not annotated in RHEA	Yes	N/A		Default parameters		20	20	Family	20
l-tyrosine	N[C@@H](Cc1ccc(O)cc1)C(O)=O	C00082	WP_010812428.1	HpdA	10.1038/s41467-020-14941-6	No	Information not in database	Reaction not annotated in RHEA	Yes	N/A		Default parameters		20	20	Family	20
vanillate	COc1cc(ccc1O)C([O-])=O	C06672	NP_421195.1	VanR	10.1093/nar/gkm818	No	Information not in database	Reaction not annotated in RHEA	Yes	N/A		Default parameters		20	20	Family	20
xanthine	C1=NC2=C(N1)C(=O)NC(=O)N2	C00385	WP_010809162.1	XdhR	10.1038/s41467-020-14941-6	No	Information not in database	Reaction not annotated in RHEA	Yes	N/A		Default parameters		20	20	Family	20
cyclohexanone	O=C1CCCCC1	C00414	BAA86295.1	ChnR	10.1021/acssynbio.6b00136	No	Other	Inducer is a metabolite analog	No	Other	Inducer is a metabolite analog	Default parameters		20	20	Family	20
naringenin	Oc1ccc(cc1)C1CC(=O)c2c(O)cc(O)cc2O1	C00509	AAK15050.1	TtgR	10.1074/jbc.M511095200	No	Chemical not associated to operon	Associated protein is a transporter	No	Chemical not associated to operon	Associated protein is a transporter	Default parameters		20	20	Family	20
β-alanine	[NH3+]CCC([O-])=O	C00041	WP_011614439.1	OapR	10.1038/s41467-020-14941-6	No	Information not in database	Reaction not annotated in RHEA	No	Gene organization doesn't fit model	Gene organization does not match the required model	Default parameters		20	20	Family	20
cyclohexane-1-carboxylate	OC(=O)C1CCCCC1	C09822	WP_041688483.1	BadR	10.1038/s41467-020-14941-6	No	Information not in database	Reaction not annotated in RHEA	No	Information not in database	Protein was not found in Kegg	Default parameters		20	20	Family	20
glutarate	OC(=O)CCCC([O-])=O	C00489	WP_010951546.1	GcdR	10.1021/acssynbio.9b00255	No	Information not in database	Reaction not annotated in RHEA	No	Information not in database	Reaction is not annotated in KEGG	Default parameters		20	20	Family	20
naringenin	Oc1ccc(cc1)C1CC(=O)c2c(O)cc(O)cc2O1	C00509	WP_013233032.1	FdeR	10.1099/mic.0.061135-0	No	Information not in database	Reaction not annotated in RHEA	No	Information not in database	Reaction is not annotated in KEGG	Default parameters		20	20	Family	20
sulfoacetate	[O-]C(=O)CS([O-])(=O)=O	C14179	WP_010813655.1	SauR	10.1038/s41467-020-14941-6	No	Information not in database	Reaction not annotated in RHEA	No	Information not in database	Reaction is not annotated in KEGG	Default parameters		20	20	Family	20
(R)-acetoin	C[C@@H](O)C(C)=O	C00810	WP_011616377.1	AcoR	10.1038/s41467-020-14941-6	No	Information not in database	Reaction not annotated in RHEA	No	Gene organization doesn't fit model	Convergent expression	Default parameters		20	20	Family	20
erythromycin A	CC[C@H]1OC(=O)[C@H](C)[C@@H](O[C@H]2C[C@@](C)(OC)[C@@H](O)[C@H](C)O2)[C@H](C)[C@@H](O[C@@H]2O[C@H](C)C[C@@H]([C@H]2O)N(C)C)[C@](C)(O)C[C@@H](C)C(=O)[C@H](C)[C@@H](O)[C@]1(C)O	C01912	WP_001137892.1	MphR	10.1128/JB.182.18.5052-5058.2000	No	Information not in database	Reaction not annotated in RHEA	No	Gene organization doesn't fit model	Convergent expression	Default parameters		20	20	Family	20
glucarate	O[C@@H]([C@H](O)[C@@H](O)C([O-])=O)[C@H](O)C([O-])=O	C00818	WP_000929443.1	CdaR	10.1128/JB.182.9.2672-2674.2000	No	Chemical not associated to operon	No compound-associated enzyme is located nearby	No	Chemical not associated to operon	No compound-associated enzyme is located nearby	Default parameters		20	20	Family	20
Oleyl-CoA	CCCCCCCCC=CCCCCCCCC(=O)SCCNC(=O)CCNC(=O)C(C(C)(C)COP(=O)(O)OP(=O)(O)OCC1C(C(C(O1)N2C=NC3=C(N=CN=C32)N)O)OP(=O)(O)O)O	C00510	WP_000234823.1	FadR	10.1111/j.1365-2958.2007.05947.x	No	Chemical not associated to operon	No compound-associated enzyme is located nearby	No	Chemical not associated to operon	No compound-associated enzyme is located nearby	Default parameters		20	20	Family	20
l-phenylalanine	[NH3+][C@@H](Cc1ccccc1)C([O-])=O	C00079	WP_001300658.1	TyrR	10.1046/j.1365-2958.2002.03108.x	No	Chemical not associated to operon	No compound-associated enzyme is located nearby	No	Chemical not associated to operon	No compound-associated enzyme is located nearby	Default parameters		20	20	Family	20
l-tyrosine	N[C@@H](Cc1ccc(O)cc1)C(O)=O	C00082	WP_001300658.1	TyrR	10.1046/j.1365-2958.2002.03108.x	No	Chemical not associated to operon	No compound-associated enzyme is located nearby	No	Chemical not associated to operon	No compound-associated enzyme is located nearby	Default parameters		20	20	Family	20
5-Hydroxypicolinic acid	C1=CC(=NC=C1O)C(=O)O	None	WP_035269502.1	HpaR	10.1128/aem.02390-21	No	Information not in database	Reaction not annotated in RHEA	No	Information not in database	Chemical is not in KEGG	Default parameters		20	20	Family	20
Propionyl-CoA	CCC(=O)SCCNC(=O)CCNC(=O)[C@H](O)C(C)(C)COP(O)(=O)OP(O)(=O)OC[C@H]1O[C@H]([C@H](O)[C@@H]1OP(O)(O)=O)N1C=NC2=C1N=CN=C2N	C00100	WP_009944749.1	AcrT	10.1128/mBio.02298-21	No	Chemical not associated to operon	No compound-associated enzyme is located nearby	No	Chemical not associated to operon	No compound-associated enzyme is located nearby	Default parameters		20	20	Family	20
Methanol	CO	C00132	ACS29497.1	MdoR	10.1128/JB.05649-11	No	Gene organization doesn't fit model	Chemical-associate enzyme is proximal and annotated, but genome context could not be retrieved.	No	Information not in database	Protein not in Kegg	Default parameters		20	20	Family	20
Cumate	CC(C)c1ccc(cc1)C([O-])=O	C06578	AAB62296.1	CymR	10.1128/AEM.00413-10	No	Information not in database	Reaction not annotated in RHEA	No	Information not in database	Protein not in Kegg	Default parameters		20	20	Family	20
Tetracycline	[H][C@@]12C[C@@]3([H])C(C(=O)c4c(O)cccc4[C@@]3(C)O)=C(O)[C@]1(O)C(=O)C(C(N)=O)=C(O)[C@H]2N(C)C	C06570	WP_000113282.1	TetR	10.1016/0022-2836(86)90437-7	No	Chemical not associated to operon	Associated protein is a transporter	No	Chemical not associated to operon	Associated protein is a transporter	Default parameters		20	20	Family	20
Camphor	CC1(C)C2CCC1(C)C(=O)C2	C00808	BAA03510.1	CamR	10.1128/jb.177.11.3120-3127.1995	No	Gene organization doesn't fit model	Chemical-associate enzyme is proximal and annotated, but genome context could not be retrieved.	No	Information not in database	Protein not in Kegg	Default parameters		20	20	Family	20
Hemin	CC1=C(CCC(O)=O)C2=[N]3C1=Cc1c(C)c(C=C)c4C=C5C(C)=C(C=C)C6=[N]5[Fe]3(Cl)(n14)n1c(=C6)c(C)c(CCC(O)=O)c1=C2	C06767	NP_266817.1	HrtR	10.1074/jbc.M111.297531	No	Chemical not associated to operon	Associated protein is a transporter	No	Chemical not associated to operon	Associated protein is a transporter	Default parameters		20	20	Family	20
Octopine	C[C@@H](N[C@@H](CCCNC(N)=N)C(O)=O)C(O)=O	C04137	NP_059715.1	OccR	10.1007/BF00290241	No	Chemical not associated to operon	Associated protein is a transporter	No	Chemical not associated to operon	Associated protein is a transporter	Default parameters		20	20	Family	20
L-Arginine	N[C@@H](CCCNC(N)=N)C(O)=O	C00062	NP_417391.1	ArgP	10.1016/j.micres.2017.10.009	No	Information not in database	Reaction not annotated in RHEA	No	Information not in database	Reaction is not annotated in KEGG	Default parameters		20	20	Family	20
Nopaline	NC(=N)NCCC[C@H](N[C@H](CCC(O)=O)C(O)=O)C(O)=O	C01682	NP_396546.3	NocR	10.1007/BF00290241	No	Chemical not associated to operon	Associated protein is a transporter	No	Chemical not associated to operon	Associated protein is a transporter	Default parameters		20	20	Family	20
Malonate	[O-]C(=O)CC([O-])=O	C00383	WP_004926797.1	MdcR	10.1099/mic.0.000462	No	Chemical not associated to operon	Associated protein is a transporter	No	Chemical not associated to operon	Associated protein is a transporter	Default parameters		20	20	Family	20
3-hydroxypropionic acid	OCCC(O)=O	C01013	NP_742225.1	HpdR	10.1038/s41598-017-01850-w	No	Information not in database	Reaction not annotated in RHEA	No	Information not in database	Reaction is not annotated in KEGG	Default parameters		20	20	Family	20
L-Homocysteine	N[C@@H](CCS)C(O)=O	C00155	NP_721604.1	MetR	10.1128/JB.00703-07	No	Information not in database	Reaction not annotated in RHEA	No	Information not in database	Reaction is not annotated in KEGG	Default parameters		20	20	Family	20
3-Methylbenzoate	Cc1cccc(c1)C([O-])=O	C07211	NP_542858.1	XylS	10.1021/acssynbio.1c00564	No	Information not in database	Reaction not annotated in RHEA	No	Information not in database	Protein not in Kegg	Default parameters		20	20	Family	20
4-hydroxybenzoate	Oc1ccc(cc1)C([O-])=O	C00156	NP_635750.1	PobR	10.1111/mmi.14585	No	Information not in database	Reaction not annotated in RHEA	Yes	N/A		Default parameters		20	20	Family	20
Gentisate	Oc1ccc(O)c(c1)C([O-])=O	C00628	ACY33523.1	GenR	10.1128/aem.01146-14	No	Information not in database	Reaction not annotated in RHEA	Yes	N/A		Default parameters		20	20	Family	20
Vanillate	COc1cc(ccc1O)C([O-])=O	C06672	BAK65962.1	DesR	10.1038/s41598-019-54490-7	No	Chemical not associated to operon	Associated protein is a transporter	No	Chemical not associated to operon	Associated protein is a transporter	Default parameters		20	20	Family	20
Protocatechuic acid	C(=O)(C1=CC(=C(C=C1)O)O)O	C00230	NP_630777.1	PcaV	10.1186/s13036-019-0214-z	No	Information not in database	Reaction not annotated in RHEA	No	Information not in database	Protein not in Kegg	Default parameters		20	20	Family	20
Guanine	C12=C(N=C(NC1=O)N)NC=N2	C00242	NP_416175.1	PurR	10.1111/j.1365-2958.1990.tb00580.x	No	Chemical not associated to operon	Associated protein is a transporter	No	Chemical not associated to operon	Associated protein is a transporter	Default parameters		20	20	Family	20
Cellobiose	OC[C@H]1O[C@@H](O[C@@H]2[C@@H](CO)OC(O)[C@H](O)[C@H]2O)[C@H](O)[C@@H](O)[C@@H]1O	C00185	WP_011291385.1	CelR	10.1074/jbc.274.19.13127	No	Chemical not associated to operon		No	Chemical not associated to operon		Default parameters		20	20	Family	20
D-Lactate	C[C@@H](O)C([O-])=O	C00256	WP_034117836.1	LldR	10.1016/j.synbio.2019.08.004	No	Information not in database	Reaction not annotated in RHEA	No	Information not in database	Protein not in Kegg	Default parameters		20	20	Family	20
Citrate	OC(CC([O-])=O)(CC([O-])=O)C([O-])=O	C00158	WP_002397724.1	CitO	10.1128/JB.01704-07	No	Gene organization doesn't fit model	Issue with how the operon is calculated. Doesn't include 2nd divergently transcribed gene. Associated protein is in there, same SMILES.	No	Information not in database	Protein not in Kegg	Default parameters		20	20	Family	20
Phthalate	OC(=O)c1ccccc1C([O-])=O	C01606	ABP48117.1	OphR	10.1007/s12088-015-0529-5	No	Information not in database	Reaction not annotated in RHEA	No	Information not in database	Protein not in Kegg	Default parameters		20	20	Family	20
Isophthalate	[O-]C(=O)c1cccc(c1)C([O-])=O	C22203	BAH70273.1	IphR	10.1111/j.1574-6968.2012.02521.x	No	Information not in database	Reaction not annotated in RHEA	No	Information not in database	Protein not in Kegg	Default parameters		20	20	Family	20
Syringate	C=1C(=CC(=C(O)C1OC)OC)C([O-])=O	C10833	WP_014076817.1	DesX	10.1128/AEM.01712-20	No	Information not in database	Reaction not annotated in RHEA	No	Information not in database	Reaction is not annotated in KEGG	Default parameters		20	20	Family	20
D-idonate	C([C@H]([C@@H]([C@H]([C@@H](C(=O)[O-])O)O)O)O)O	C00770	WP_142664765.1	LgnR	10.1099/mic.0.074286-0	No	Information not in database	Reaction not annotated in RHEA	No	Information not in database	Protein not in Kegg	Default parameters		20	20	Family	20
2,4-Dinitrophenol	Oc1ccc(cc1[N+]([O-])=O)[N+]([O-])=O	C02496	AAK38101.1	NpdR	10.1128/JB.186.1.98-103.2004	No	Information not in database	Reaction not annotated in RHEA	No	Information not in database	Protein not in Kegg	Default parameters		20	20	Family	20
4-Hydroxybenzoate	Oc1ccc(cc1)C([O-])=O	C00156	WP_011028828.1	SCO3209	10.1093/nar/gkx1234	No	Information not in database	Reaction not annotated in RHEA	No	Information not in database	Protein not in Kegg	Default parameters		20	20	Family	20
L-Tryptophan	N[C@@H](Cc1c[nH]c2ccccc12)C(O)=O	C00078	NP_418810.1	TrpR	10.1038/s41589-018-0006-7	No	Chemical not associated to operon	Associated protein is a transporter	No	Chemical not associated to operon	Associated protein is a transporter	Default parameters		20	20	Family	20
3,5-Dihydroxy-4-isopropylstilbene	CC(C)C1=C(C=C(C=C1O)/C=C/C2=CC=CC=C2)O	None	A0A0D5A3S5	PauR	10.1371/journal.pone.0124093	No	Information not in database	Reaction not annotated in RHEA	No	Information not in database	Protein not in Kegg	Default parameters		20	20	Family	20
OOHL	O[C@H](CCCC(O)=O)/C=C\C=C\CCC(=O)C/C=C\CCCCC(O)=O	None	NP_059701.1	TraR	10.1128/JB.187.4.1219-1226.2005	No	Chemical not associated to operon	Associated protein is a transporter	No	Chemical not associated to operon	Associated protein is a transporter	Default parameters		20	20	Family	20
Laminaribiose	OC[C@H]1O[C@@H](O[C@@H]2[C@@H](O)C(O)O[C@H](CO)[C@H]2O)[C@H](O)[C@@H](O)[C@@H]1O	C02048	WP_003514478.1	GylR3	10.1186/s13068-017-0849-2	No	Other	Associated proteins are promiscuous. No specific assocaited with enzyme	No	Other	Associated proteins are promiscuous. No specific assocaited with enzyme	Default parameters		20	20	Family	20
Sucrose	OC[C@H]1O[C@H](O[C@]2(CO)O[C@H](CO)[C@@H](O)[C@@H]2O)[C@H](O)[C@@H](O)[C@@H]1O	C00089	APY21445.1	SghR	10.1074/jbc.ra120.012908	No	Other	Associated proteins are promiscuous. No specific assocaited with enzyme	No	Information not in database	Protein not in Kegg	Default parameters		20	20	Family	20
Beta-Maltose	OC[C@H]1O[C@H](O[C@@H]2[C@@H](CO)O[C@@H](O)[C@H](O)[C@H]2O)[C@H](O)[C@@H](O)[C@@H]1O	C01971	WP_001145439.1	SpMalR	10.1074/jbc.272.49.30860	No	Information not in database	Reaction not annotated in RHEA	Yes	N/A		Default parameters		20	20	Family	20
2-Ketocyclohexane-1-carboxyl-CoA	CC(C)(COP(O)(=O)OP(O)(=O)OC[C@H]1O[C@H]([C@H](O)[C@@H]1OP(O)(O)=O)n1cnc2c(N)ncnc12)[C@@H](O)C(=O)NCCC(=O)NCCSC(=O)C1CCCCC1=O	C09813	WP_011156222.1	BadR	10.1128/AEM.00377-15	No	Information not in database	Reaction not annotated in RHEA	No	Information not in database	Protein not in Kegg	Default parameters		20	20	Family	20
Feruloyl-CoA	COc1cc(\C=C\C(=O)SCCNC(=O)CCNC(=O)[C@H](O)C(C)(C)COP([O-])(=O)OP([O-])(=O)OC[C@H]2O[C@H]([C@H](O)[C@@H]2OP([O-])([O-])=O)n2cnc3c(N)ncnc23)ccc1O	C00406	WP_004926705.1	HcaR	10.1128/AEM.69.9.5398-5409.2003	No	Information not in database	Reaction not annotated in RHEA	No	Gene organization doesn't fit model		Default parameters		20	20	Family	20
Chlortetracycline	CN(C)[C@H]1[C@@H]2C[C@H]3C(=C(O)[C@]2(O)C(=O)C(C(N)=O)=C1O)C(=O)c1c(O)ccc(Cl)c1[C@@]3(C)O	C06571	WP_051824537.1	CtcS	10.1186/s12866-019-1670-9	No	Gene organization doesn't fit model	Issue with how the operon is calculated. Doesn't include 2nd divergently transcribed gene. Associated protein is in there, same SMILES.	No	Information not in database	Protein not in Kegg	Default parameters		20	20	Family	20
(S)-DNPA	CC1=C2C(C[C@@H](CC(O)=O)O1)=Cc1cccc(O)c1C2=O	C12434	WP_011030045.1	ActR	10.1111/j.1365-2958.2006.05559.x	No	Chemical not associated to operon	Associated protein is a transporter	No	Chemical not associated to operon	Associated protein is a transporter	Default parameters		20	20	Family	20
3-hydroxypropionic acid	OCCC(O)=O	C01013	WP_015475612.1	MmsR	10.1038/s41598-019-41785-y	No	Chemical not associated to operon		No	Chemical not associated to operon	No compound-associated enzyme is located in the same operon	Default parameters		20	20	Family	20
Phenazine-1-carboxylic acid	OC(=O)c1cccc2nc3ccccc3nc12	None	WP_079651080.1	RhPcaR	10.1128/aem.02121-22	No	Chemical not associated to operon		No	Chemical not associated to operon		Default parameters		20	20	Family	20
Feruloyl-CoA	COc1cc(\C=C\C(=O)SCCNC(=O)CCNC(=O)[C@H](O)C(C)(C)COP([O-])(=O)OP([O-])(=O)OC[C@H]2O[C@H]([C@H](O)[C@@H]2OP([O-])([O-])=O)n2cnc3c(N)ncnc23)ccc1O	C00406	BAK67179.1	FerC	10.1111/j.1574-6968.2012.02576.x	No	Information not in database	Reaction not annotated in RHEA	Yes	N/A		Default parameters		20	20	Family	20
2-chloromuconate	[O-]C(=O)\C=C/C=C(/Cl)C([O-])=O	C03572	AAA25771.1	ClcR	10.1128/jb.179.11.3655-3663.1997	No	Gene organization doesn't fit model	Issue with how the operon is calculated. Doesn't include 2nd divergently transcribed gene. Associated protein is in there, same SMILES.	No	Information not in database	Protein not in KEGG	Default parameters		20	20	Family	20
Sucrose	OC[C@H]1O[C@H](O[C@]2(CO)O[C@H](CO)[C@@H](O)[C@@H]2O)[C@H](O)[C@@H](O)[C@@H]1O	C00089	AAW51730.1	FosR	10.1111/j.1365-2958.2011.07725.x	No	Information not in database	Reaction not annotated in RHEA	No	Information not in database	Protein not in KEGG	Default parameters		20	20	Family	20
l-proline	[O-]C(=O)[C@@H]1CCC[NH2+]1	C00148	AUW46298.1	PutR	10.1007/s11104-020-04577-2	No	Information not in database	Reaction not annotated in RHEA	No	Information not in database	Protein not in KEGG	Default parameters		20	20	Family	20
l-isoleucine	CC[C@H](C)[C@H]([NH3+])C([O-])=O	C00407	WP_012273540.1	BkdR	10.1128/JB.181.9.2889-2894.1999	No	Chemical not associated to operon	No compound-associated enzyme is located in the same operon	No	Chemical not associated to operon	No compound-associated enzyme is located in the same operon	Default parameters		20	20	Family	20
Anthranilic acid	Nc1ccccc1C(O)=O	C00108	WP_011004209.1	RaaR	10.1371/journal.ppat.1010562	No	Information not in database	Reaction not annotated in RHEA	No	Information not in database	Reaction is not annotated in KEGG	Default parameters		20	20	Family	20
2,4-Diacetylphloroglucinol	CC(=O)c1c(O)cc(O)c(C(C)=O)c1O	C21896	AAY86547.1	PhlF	10.1128/JB.184.11.3008-3016.2002	No	Information not in database	Reaction not annotated in RHEA	No	Information not in database	Protein not in KEGG	Default parameters		20	20	Family	20
Urocanate	[O-]C(=O)\C=C\c1c[nH]cn1	C00785	CAY46636.1	HutC	10.1128/JB.00792-19	No	Information not in database	Reaction not annotated in RHEA	No	Gene organization doesn't fit model	Convergent expression	Default parameters		20	20	Family	20
							Reaction not annotated in RHEA			Reaction not annotated in KEGG
							42			9
							No compound-associated enzyme is located in the same operon			No compound-associated enzyme is located in the same operon
							7			7
							Associated protein is a transporter			Associated protein is a transporter
							12			12
							Other			Other
							8			6
										Convergent expression
							69			13
										Protein not in KEGG
										25
